# Spreading alpha-synuclein Oligomers Trigger Astrocyte Changes and Astrocyte-Glutamatergic Neuron system dysfunction in an Age-related Manner

**DOI:** 10.1101/2025.08.08.669249

**Authors:** Jaehyun LeeBae, Verena Bopp, Alicia Goreth, Veselin Grozdanov, Julia K. Kühlwein, Ermanno Gazzola, Daniel Rombach, Laura Meier, Leda Dimou, Karin M. Danzer

## Abstract

**Background:** Parkinson’s disease (PD) is characterized by the progressive accumulation and spatio-temporal spread of α-synuclein (α-syn) oligomers and a progressive loss of dopaminergic neurons. Many studies showed a direct cytotoxic effect of α-syn oligomers on neurons. Other cell types including astrocytes were also reported to show specific responses to α-syn and are believed to play a role in the spreading of PD pathology.

**Methods:** To investigate the transcriptional and cellular consequences of α-syn oligomer spreading, we employed spatial transcriptomics and single-nucleus RNA sequencing (snRNA-seq) in a transgenic PD mouse model expressing human α-syn in neurons. We further compared our findings to published public snRNA-seq datasets from human PD patients

**Results:** Our analysis identified α-syn spreading mostly to the substantia nigra and defined a transcriptional “Spreading Signature” associated with α-syn pathology. We found an age correlated increase in astrocytes, close interactions between astrocytes and α-syn, and transcriptional dysregulation of the astrocyte-glutamatergic neuron axis. We further identified two subtypes of glutamatergic neurons that are vulnerable to astrocytic changes. Comparative analysis with human PD snRNA-seq data showed concordant transcriptional changes related to astrocytic dysfunctions and diminished neuronal signaling.

**Conclusion:** Based on our results, we propose a model of α-syn oligomer spreading involving astrocytes, glutamatergic synapses, and a disturbance in the astrocyte-glutamatergic neuron axis.
