## Supplementary material for "Spreading alpha-synuclein Oligomers Trigger Astrocyte Changes and Astrocyte-Glutamatergic Neuron system dysfunction in an Age-related Manner": Suppl. Table 1

### Sheet: Sheet1
cluster_id	gene	avg_fc	avg_pct1	avg_pct2	description
Hippocampus.1	Hopx	2.30675	0.817765	0.453353	HOP homeobox [Source:MGI Symbol;Acc:MGI:1916782]
Hippocampus.1	Gfap	1.58625	0.826471	0.433176	glial fibrillary acidic protein [Source:MGI Symbol;Acc:MGI:95697]
Hippocampus.1	Gng7	2.09064	0.581824	0.228235	guanine nucleotide binding protein (G protein), gamma 7 [Source:MGI Symbol;Acc:MGI:95787]
Hippocampus.1	Jph4	1.49128	0.762647	0.478353	junctophilin 4 [Source:MGI Symbol;Acc:MGI:2443113]
Hippocampus.1	Sowaha	2.20805	0.770706	0.351294	sosondowah ankyrin repeat domain family member A [Source:MGI Symbol;Acc:MGI:2687280]
Hippocampus.1	Rasl10b	1.53587	0.762176	0.499588	RAS-like, family 10, member B [Source:MGI Symbol;Acc:MGI:2685575]
Hippocampus.1	Rbp1	1.44125	0.568353	0.303176	retinol binding protein 1, cellular [Source:MGI Symbol;Acc:MGI:97876]
Hippocampus.1	Scrg1	1.44942	0.732235	0.435059	scrapie responsive gene 1 [Source:MGI Symbol;Acc:MGI:1328308]
Hippocampus.1	Thrsp	1.72071	0.612294	0.322118	thyroid hormone responsive [Source:MGI Symbol;Acc:MGI:109126]
Hippocampus.1	Id4	1.57643	0.772882	0.479706	inhibitor of DNA binding 4 [Source:MGI Symbol;Acc:MGI:99414]
Hippocampus.1	mt-Nd6	1.61799	0.446941	0.203412	mitochondrially encoded NADH dehydrogenase 6 [Source:MGI Symbol;Acc:MGI:102495]
Hippocampus.1	Zbtb20	1.45667	0.661882	0.369765	zinc finger and BTB domain containing 20 [Source:MGI Symbol;Acc:MGI:1929213]
Hippocampus.1	Agap2	1.50321	0.474588	0.218647	ArfGAP with GTPase domain, ankyrin repeat and PH domain 2 [Source:MGI Symbol;Acc:MGI:3580016]
Hippocampus.1	Prex2	1.65374	0.611706	0.299	phosphatidylinositol-3,4,5-trisphosphate-dependent Rac exchange factor 2 [Source:MGI Symbol;Acc:MGI:1923385]
Hippocampus.1	Gldc	1.82944	0.420765	0.149765	glycine decarboxylase [Source:MGI Symbol;Acc:MGI:1341155]
Hippocampus.1	Id3	1.67909	0.626941	0.378647	inhibitor of DNA binding 3 [Source:MGI Symbol;Acc:MGI:96398]
Hippocampus.1	Sox9	1.44202	0.480529	0.248235	SRY (sex determining region Y)-box 9 [Source:MGI Symbol;Acc:MGI:98371]
Hippocampus.1	Slc7a11	1.58431	0.360294	0.148	solute carrier family 7 (cationic amino acid transporter, y+ system), member 11 [Source:MGI Symbol;Acc:MGI:1347355]
Hippocampus.1	Oaf	1.44406	0.307118	0.129882	out at first homolog [Source:MGI Symbol;Acc:MGI:94852]
Hippocampus.1	Dio2	1.50383	0.516294	0.258824	deiodinase, iodothyronine, type II [Source:MGI Symbol;Acc:MGI:1338833]
Cortex.4	Thbs4	4.10845	0.346118	0.029	thrombospondin 4 [Source:MGI Symbol;Acc:MGI:1101779]
Cortex.4	Gfap	2.61919	0.943647	0.470118	glial fibrillary acidic protein [Source:MGI Symbol;Acc:MGI:95697]
Cortex.4	Cldn11	2.61957	0.906294	0.402176	claudin 11 [Source:MGI Symbol;Acc:MGI:106925]
Cortex.4	Opalin	2.64669	0.834941	0.350765	oligodendrocytic myelin paranodal and inner loop protein [Source:MGI Symbol;Acc:MGI:2657025]
Cortex.4	Aspa	2.19173	0.679529	0.264471	aspartoacylase [Source:MGI Symbol;Acc:MGI:87914]
Cortex.4	Ermn	2.37303	0.887941	0.400529	ermin, ERM-like protein [Source:MGI Symbol;Acc:MGI:1925017]
Cortex.4	Mog	2.4077	0.840176	0.359824	myelin oligodendrocyte glycoprotein [Source:MGI Symbol;Acc:MGI:97435]
Cortex.4	Ppp1r14a	2.28044	0.915118	0.454353	protein phosphatase 1, regulatory inhibitor subunit 14A [Source:MGI Symbol;Acc:MGI:1931139]
Cortex.4	C4b	2.5901	0.741824	0.296118	complement C4B (Chido blood group) [Source:MGI Symbol;Acc:MGI:88228]
Cortex.4	Grb14	2.28797	0.879529	0.446118	growth factor receptor bound protein 14 [Source:MGI Symbol;Acc:MGI:1355324]
Cortex.4	Ugt8a	2.322	0.772412	0.313412	UDP galactosyltransferase 8A [Source:MGI Symbol;Acc:MGI:109522]
Cortex.4	Mag	2.18274	0.865294	0.413706	myelin-associated glycoprotein [Source:MGI Symbol;Acc:MGI:96912]
Cortex.4	Anln	2.33732	0.648235	0.219059	anillin, actin binding protein [Source:MGI Symbol;Acc:MGI:1920174]
Cortex.4	Vim	2.76426	0.664765	0.235941	vimentin [Source:MGI Symbol;Acc:MGI:98932]
Cortex.4	Lpar1	2.24335	0.566941	0.191941	lysophosphatidic acid receptor 1 [Source:MGI Symbol;Acc:MGI:108429]
Cortex.4	Gsn	2.31608	0.704765	0.284765	gelsolin [Source:MGI Symbol;Acc:MGI:95851]
Cortex.4	Cd9	2.28796	0.838	0.419706	CD9 antigen [Source:MGI Symbol;Acc:MGI:88348]
Cortex.4	Prr18	2.19006	0.641824	0.239529	proline rich 18 [Source:MGI Symbol;Acc:MGI:2443403]
Cortex.4	Neat1	2.21647	0.766294	0.336529	nuclear paraspeckle assembly transcript 1 (non-protein coding) [Source:MGI Symbol;Acc:MGI:1914211]
Cortex.4	Fa2h	2.21522	0.417412	0.128647	fatty acid 2-hydroxylase [Source:MGI Symbol;Acc:MGI:2443327]
Cortex.1	Ccn3	1.86134	0.840294	0.260235	cellular communication network factor 3 [Source:MGI Symbol;Acc:MGI:109185]
Cortex.1	Krt12	2.592	0.601	0.136647	keratin 12 [Source:MGI Symbol;Acc:MGI:96687]
Cortex.1	Dbpht2	2.05751	0.664118	0.228588	DNA binding protein with his-thr domain [Source:MGI Symbol;Acc:MGI:2679513]
Cortex.1	Hpcal1	1.84091	0.635824	0.269647	hippocalcin-like 1 [Source:MGI Symbol;Acc:MGI:1855689]
Cortex.1	Nptxr	1.69981	0.770294	0.390235	neuronal pentraxin receptor [Source:MGI Symbol;Acc:MGI:1920590]
Cortex.1	Plxnd1	2.17186	0.467059	0.108882	plexin D1 [Source:MGI Symbol;Acc:MGI:2154244]
Cortex.1	Camk2d	1.73943	0.771471	0.359412	calcium/calmodulin-dependent protein kinase II, delta [Source:MGI Symbol;Acc:MGI:1341265]
Cortex.1	Gda	1.61324	0.776412	0.337059	guanine deaminase [Source:MGI Symbol;Acc:MGI:95678]
Cortex.1	Slc30a3	1.74459	0.584824	0.224235	solute carrier family 30 (zinc transporter), member 3 [Source:MGI Symbol;Acc:MGI:1345280]
Cortex.1	Gpr88	1.77799	0.376824	0.105471	G-protein coupled receptor 88 [Source:MGI Symbol;Acc:MGI:1927653]
Cortex.1	Tafa1	1.76864	0.470412	0.165	TAFA chemokine like family member 1 [Source:MGI Symbol;Acc:MGI:2443695]
Cortex.1	Tamalin	1.62777	0.506	0.197176	trafficking regulator and scaffold protein tamalin [Source:MGI Symbol;Acc:MGI:1860303]
Cortex.1	Wfs1	1.84809	0.415588	0.140235	wolframin ER transmembrane glycoprotein [Source:MGI Symbol;Acc:MGI:1328355]
Cortex.1	Atp2b4	1.69873	0.510471	0.182588	ATPase, Ca++ transporting, plasma membrane 4 [Source:MGI Symbol;Acc:MGI:88111]
Cortex.1	Ypel1	1.71372	0.482294	0.166059	yippee like 1 [Source:MGI Symbol;Acc:MGI:1913303]
Cortex.1	Tiam2	1.71943	0.422647	0.137059	T cell lymphoma invasion and metastasis 2 [Source:MGI Symbol;Acc:MGI:1344338]
Cortex.1	Akap5	1.61604	0.402471	0.139588	A kinase anchor protein 5 [Source:MGI Symbol;Acc:MGI:2685104]
Cortex.1	Nwd2	1.745	0.360118	0.122471	NACHT and WD repeat domain containing 2 [Source:MGI Symbol;Acc:MGI:1920464]
Cortex.1	Pkib	1.75621	0.366706	0.136882	protein kinase inhibitor beta, cAMP dependent, testis specific [Source:MGI Symbol;Acc:MGI:101937]
Cortex.1	Reln	1.67501	0.348471	0.167	reelin [Source:MGI Symbol;Acc:MGI:103022]
Cortex.3	Trbc2	4.03281	0.473059	0.0517059	T cell receptor beta, constant 2 [Source:MGI Symbol;Acc:MGI:4835227]
Cortex.3	Tbr1	2.31035	0.754294	0.227118	T-box brain transcription factor 1 [Source:MGI Symbol;Acc:MGI:107404]
Cortex.3	Myl4	2.95892	0.398	0.0772353	myosin, light polypeptide 4 [Source:MGI Symbol;Acc:MGI:97267]
Cortex.3	Hs3st2	2.63606	0.393588	0.0774118	heparan sulfate (glucosamine) 3-O-sulfotransferase 2 [Source:MGI Symbol;Acc:MGI:1333802]
Cortex.3	Vxn	2.18974	0.847941	0.377059	vexin [Source:MGI Symbol;Acc:MGI:1924232]
Cortex.3	Smim43	2.41781	0.479	0.0955882	small integral membrane protein 43 [Source:MGI Symbol;Acc:MGI:3650339]
Cortex.3	Tshz3	2.17112	0.352118	0.0815294	teashirt zinc finger family member 3 [Source:MGI Symbol;Acc:MGI:2442819]
Cortex.3	Ier5	1.76752	0.739059	0.306059	immediate early response 5 [Source:MGI Symbol;Acc:MGI:1337072]
Cortex.3	Satb2	2.4624	0.410059	0.0756471	special AT-rich sequence binding protein 2 [Source:MGI Symbol;Acc:MGI:2679336]
Cortex.3	Rbp4	2.20468	0.431353	0.113529	retinol binding protein 4, plasma [Source:MGI Symbol;Acc:MGI:97879]
Cortex.3	Ipcef1	2.14947	0.505941	0.150412	interaction protein for cytohesin exchange factors 1 [Source:MGI Symbol;Acc:MGI:2444159]
Cortex.3	Tmem178	1.8807	0.631	0.227882	transmembrane protein 178 [Source:MGI Symbol;Acc:MGI:1915277]
Cortex.3	Nxph3	2.71647	0.355647	0.0712353	neurexophilin 3 [Source:MGI Symbol;Acc:MGI:1336188]
Cortex.3	Fezf2	1.91831	0.476824	0.136529	Fez family zinc finger 2 [Source:MGI Symbol;Acc:MGI:1859823]
Cortex.3	Cplx3	2.7425	0.336353	0.0842353	complexin 3 [Source:MGI Symbol;Acc:MGI:2384571]
Cortex.3	Dkkl1	2.1802	0.304706	0.0684706	dickkopf-like 1 [Source:MGI Symbol;Acc:MGI:1354963]
Cortex.3	Cort	1.8566	0.464941	0.152471	cortistatin [Source:MGI Symbol;Acc:MGI:109538]
Cortex.3	Rprm	2.18762	0.471824	0.159706	reprimo, TP53 dependent G2 arrest mediator candidate [Source:MGI Symbol;Acc:MGI:1915124]
Cortex.3	ENSMUSG00000121792	2.04641	0.310471	0.0795882
Cortex.3	Ighm	2.20567	0.415118	0.146824	immunoglobulin heavy constant mu [Source:MGI Symbol;Acc:MGI:96448]
SubCortex	Vamp1	2.90514	0.795529	0.270588	vesicle-associated membrane protein 1 [Source:MGI Symbol;Acc:MGI:1313276]
SubCortex	Slc6a11	2.10701	0.710353	0.273529	solute carrier family 6 (neurotransmitter transporter, GABA), member 11 [Source:MGI Symbol;Acc:MGI:95630]
SubCortex	Unc13c	2.41857	0.552412	0.158353	unc-13 homolog C [Source:MGI Symbol;Acc:MGI:2149021]
SubCortex	Phlda3	2.05622	0.698118	0.272647	pleckstrin homology like domain, family A, member 3 [Source:MGI Symbol;Acc:MGI:1351485]
SubCortex	Nefh	2.58928	0.606882	0.213647	neurofilament, heavy polypeptide [Source:MGI Symbol;Acc:MGI:97309]
SubCortex	Pcp4l1	1.71261	0.738	0.380706	Purkinje cell protein 4-like 1 [Source:MGI Symbol;Acc:MGI:1913675]
SubCortex	Slc17a6	2.41697	0.571235	0.141941	solute carrier family 17 (sodium-dependent inorganic phosphate cotransporter), member 6 [Source:MGI Symbol;Acc:MGI:2156052]
SubCortex	BC039966	4.50202	0.361	0.0208824	cDNA sequence BC039966 [Source:MGI Symbol;Acc:MGI:3039570]
SubCortex	Nefm	1.89016	0.747529	0.446059	neurofilament, medium polypeptide [Source:MGI Symbol;Acc:MGI:97314]
SubCortex	Lhx1os	4.17572	0.303824	0.0197059	LIM homeobox 1, opposite strand [Source:MGI Symbol;Acc:MGI:1925615]
SubCortex	Agt	2.01845	0.713588	0.273824	angiotensinogen [Source:MGI Symbol;Acc:MGI:87963]
SubCortex	Kctd9	2.63468	0.42	0.105882	potassium channel tetramerisation domain containing 9 [Source:MGI Symbol;Acc:MGI:2145579]
SubCortex	Tcf7l2	1.863	0.449647	0.118882	transcription factor 7 like 2, T cell specific, HMG box [Source:MGI Symbol;Acc:MGI:1202879]
SubCortex	Rasgrp2	1.70484	0.587471	0.267882	RAS, guanyl releasing protein 2 [Source:MGI Symbol;Acc:MGI:1333849]
SubCortex	Syt2	2.69782	0.307529	0.0584706	synaptotagmin II [Source:MGI Symbol;Acc:MGI:99666]
SubCortex	Cd83	2.05107	0.385118	0.125471	CD83 antigen [Source:MGI Symbol;Acc:MGI:1328316]
SubCortex	Nova1	1.70285	0.489941	0.208059	NOVA alternative splicing regulator 1 [Source:MGI Symbol;Acc:MGI:104297]
SubCortex	Calb2	1.82426	0.496353	0.164647	calbindin 2 [Source:MGI Symbol;Acc:MGI:101914]
SubCortex	Spp1	3.49841	0.304647	0.0668824	secreted phosphoprotein 1 [Source:MGI Symbol;Acc:MGI:98389]
SubCortex	Itih3	1.68326	0.477882	0.192706	inter-alpha trypsin inhibitor, heavy chain 3 [Source:MGI Symbol;Acc:MGI:96620]
VTA	Slc10a4	7.36424	0.824118	0.0145294	solute carrier family 10 (sodium/bile acid cotransporter family), member 4 [Source:MGI Symbol;Acc:MGI:3606480]
VTA	Slc18a2	7.39221	0.949529	0.0287059	solute carrier family 18 (vesicular monoamine), member 2 [Source:MGI Symbol;Acc:MGI:106677]
VTA	Slc6a3	7.54166	0.956471	0.0335294	solute carrier family 6 (neurotransmitter transporter, dopamine), member 3 [Source:MGI Symbol;Acc:MGI:94862]
VTA	Th	7.31894	0.968529	0.0421765	tyrosine hydroxylase [Source:MGI Symbol;Acc:MGI:98735]
VTA	Chrna6	6.51387	0.544118	0.01	cholinergic receptor, nicotinic, alpha polypeptide 6 [Source:MGI Symbol;Acc:MGI:106213]
VTA	En1	6.31598	0.467941	0.0102941	engrailed 1 [Source:MGI Symbol;Acc:MGI:95389]
VTA	Ddc	5.89059	0.969353	0.111412	dopa decarboxylase [Source:MGI Symbol;Acc:MGI:94876]
VTA	Ret	5.33764	0.845882	0.0694118	ret proto-oncogene [Source:MGI Symbol;Acc:MGI:97902]
VTA	Gch1	5.1557	0.513706	0.0259412	GTP cyclohydrolase 1 [Source:MGI Symbol;Acc:MGI:95675]
VTA	Chrnb3	5.89055	0.329529	0.00729412	cholinergic receptor, nicotinic, beta polypeptide 3 [Source:MGI Symbol;Acc:MGI:106212]
VTA	Dlk1	4.79217	0.773176	0.0681176	delta like non-canonical Notch ligand 1 [Source:MGI Symbol;Acc:MGI:94900]
VTA	Drd2	4.52884	0.404824	0.0259412	dopamine receptor D2 [Source:MGI Symbol;Acc:MGI:94924]
VTA	Sncg	3.73003	0.939	0.220941	synuclein, gamma [Source:MGI Symbol;Acc:MGI:1298397]
VTA	Tacr3	3.53701	0.317353	0.0371765	tachykinin receptor 3 [Source:MGI Symbol;Acc:MGI:892968]
VTA	AW551984	2.87106	0.528588	0.0928235	expressed sequence AW551984 [Source:MGI Symbol;Acc:MGI:2143322]
VTA	Sv2c	3.48888	0.508765	0.0798824	synaptic vesicle glycoprotein 2c [Source:MGI Symbol;Acc:MGI:1922459]
VTA	Aldh1a1	3.41143	0.929353	0.445059	aldehyde dehydrogenase family 1, subfamily A1 [Source:MGI Symbol;Acc:MGI:1353450]
VTA	Klhl1	2.95053	0.461529	0.0844706	kelch-like 1 [Source:MGI Symbol;Acc:MGI:2136335]
VTA	Ndnf	2.81315	0.366176	0.072	neuron-derived neurotrophic factor [Source:MGI Symbol;Acc:MGI:1915419]
VTA	Pcbd1	2.14367	0.607647	0.206059	pterin 4 alpha carbinolamine dehydratase/dimerization cofactor of hepatocyte nuclear factor 1 alpha (TCF1) 1 [Source:MGI Symbol;Acc:MGI:94873]
Cortex.2	Gpr88	2.90372	0.523294	0.0914118	G-protein coupled receptor 88 [Source:MGI Symbol;Acc:MGI:1927653]
Cortex.2	Coch	2.75382	0.388706	0.0677647	cochlin [Source:MGI Symbol;Acc:MGI:1278313]
Cortex.2	Mef2c	2.24829	0.941824	0.406471	myocyte enhancer factor 2C [Source:MGI Symbol;Acc:MGI:99458]
Cortex.2	Lamp5	2.13045	0.641941	0.214059	lysosomal-associated membrane protein family, member 5 [Source:MGI Symbol;Acc:MGI:1923411]
Cortex.2	Igfbp6	2.29596	0.729412	0.227471	insulin-like growth factor binding protein 6 [Source:MGI Symbol;Acc:MGI:96441]
Cortex.2	Arc	2.12998	0.590294	0.202176	activity regulated cytoskeletal-associated protein [Source:MGI Symbol;Acc:MGI:88067]
Cortex.2	Dusp14	2.37554	0.752765	0.248176	dual specificity phosphatase 14 [Source:MGI Symbol;Acc:MGI:1927168]
Cortex.2	Egr3	2.16627	0.779471	0.293235	early growth response 3 [Source:MGI Symbol;Acc:MGI:1306780]
Cortex.2	Egr1	2.42428	0.799941	0.314294	early growth response 1 [Source:MGI Symbol;Acc:MGI:95295]
Cortex.2	Nr4a1	2.29173	0.636412	0.211882	nuclear receptor subfamily 4, group A, member 1 [Source:MGI Symbol;Acc:MGI:1352454]
Cortex.2	Satb2	2.56638	0.459059	0.0883529	special AT-rich sequence binding protein 2 [Source:MGI Symbol;Acc:MGI:2679336]
Cortex.2	Smim43	2.22574	0.479235	0.114941	small integral membrane protein 43 [Source:MGI Symbol;Acc:MGI:3650339]
Cortex.2	Vip	2.21845	0.439176	0.110353	vasoactive intestinal polypeptide [Source:MGI Symbol;Acc:MGI:98933]
Cortex.2	Plxnd1	2.19885	0.426471	0.111471	plexin D1 [Source:MGI Symbol;Acc:MGI:2154244]
Cortex.2	Kcnv1	2.04669	0.489824	0.140882	potassium channel, subfamily V, member 1 [Source:MGI Symbol;Acc:MGI:1914748]
Cortex.2	Cux2	2.2978	0.385176	0.0932941	cut-like homeobox 2 [Source:MGI Symbol;Acc:MGI:107321]
Cortex.2	Pamr1	2.29777	0.362941	0.0898235	peptidase domain containing associated with muscle regeneration 1 [Source:MGI Symbol;Acc:MGI:2445082]
Cortex.2	Dkkl1	2.26345	0.325765	0.079	dickkopf-like 1 [Source:MGI Symbol;Acc:MGI:1354963]
Cortex.2	Pdzrn3	2.18744	0.303941	0.0726471	PDZ domain containing RING finger 3 [Source:MGI Symbol;Acc:MGI:1933157]
Cortex.2	Frmd6	2.02646	0.367529	0.108529	FERM domain containing 6 [Source:MGI Symbol;Acc:MGI:2442579]
SubCortex.Thalamus	Gbx2	6.4883	0.6142	0.0101333	gastrulation brain homeobox 2 [Source:MGI Symbol;Acc:MGI:95668]
SubCortex.Thalamus	Prkcd	5.50618	0.703867	0.0691333	protein kinase C, delta [Source:MGI Symbol;Acc:MGI:97598]
SubCortex.Thalamus	Slitrk6	5.7062	0.460333	0.0139333	SLIT and NTRK-like family, member 6 [Source:MGI Symbol;Acc:MGI:2443198]
SubCortex.Thalamus	Plekhg1	5.22997	0.619133	0.0362	pleckstrin homology domain containing, family G (with RhoGef domain) member 1 [Source:MGI Symbol;Acc:MGI:2676551]
SubCortex.Thalamus	Zic1	5.41865	0.7938	0.0591333	zinc finger protein of the cerebellum 1 [Source:MGI Symbol;Acc:MGI:106683]
SubCortex.Thalamus	Synpo2	5.19686	0.592	0.0338667	synaptopodin 2 [Source:MGI Symbol;Acc:MGI:2153070]
SubCortex.Thalamus	Shox2	3.73296	0.701133	0.0878	SHOX homeobox 2 [Source:MGI Symbol;Acc:MGI:1201673]
SubCortex.Thalamus	Tnnt1	4.86398	0.690067	0.071	troponin T1, skeletal, slow [Source:MGI Symbol;Acc:MGI:1333868]
SubCortex.Thalamus	Rgs16	5.39111	0.6042	0.0314	regulator of G-protein signaling 16 [Source:MGI Symbol;Acc:MGI:108407]
SubCortex.Thalamus	Ramp3	4.34085	0.610067	0.0733333	receptor (calcitonin) activity modifying protein 3 [Source:MGI Symbol;Acc:MGI:1860292]
SubCortex.Thalamus	Lef1	3.85016	0.531067	0.0640667	lymphoid enhancer binding factor 1 [Source:MGI Symbol;Acc:MGI:96770]
SubCortex.Thalamus	Zfp804a	3.99322	0.6472	0.0919333	zinc finger protein 804A [Source:MGI Symbol;Acc:MGI:2442949]
SubCortex.Thalamus	Vav3	3.50624	0.526867	0.0787333	vav 3 oncogene [Source:MGI Symbol;Acc:MGI:1888518]
SubCortex.Thalamus	Zfhx3	3.89009	0.7862	0.133667	zinc finger homeobox 3 [Source:MGI Symbol;Acc:MGI:99948]
SubCortex.Thalamus	Ntng1	4.3464	0.892333	0.1882	netrin G1 [Source:MGI Symbol;Acc:MGI:1934028]
SubCortex.Thalamus	Amotl1	3.90936	0.754133	0.134133	angiomotin-like 1 [Source:MGI Symbol;Acc:MGI:1922973]
SubCortex.Thalamus	Tcf7l2	4.36952	0.941867	0.215	transcription factor 7 like 2, T cell specific, HMG box [Source:MGI Symbol;Acc:MGI:1202879]
SubCortex.Thalamus	Ptpn3	3.80859	0.7024	0.125467	protein tyrosine phosphatase, non-receptor type 3 [Source:MGI Symbol;Acc:MGI:105307]
SubCortex.Thalamus	Cit	3.52223	0.799333	0.242067	citron [Source:MGI Symbol;Acc:MGI:105313]
SubCortex.Thalamus	Rora	3.89313	0.916667	0.341467	RAR-related orphan receptor alpha [Source:MGI Symbol;Acc:MGI:104661]
Hippocampus.CA1CA2	Spink8	4.80667	0.866588	0.111941	serine peptidase inhibitor, Kazal type 8 [Source:MGI Symbol;Acc:MGI:1925959]
Hippocampus.CA1CA2	Fibcd1	3.80129	0.539294	0.0712941	fibrinogen C domain containing 1 [Source:MGI Symbol;Acc:MGI:2138953]
Hippocampus.CA1CA2	Ccn3	2.93801	0.886294	0.268824	cellular communication network factor 3 [Source:MGI Symbol;Acc:MGI:109185]
Hippocampus.CA1CA2	Cpne7	3.0053	0.863529	0.253294	copine VII [Source:MGI Symbol;Acc:MGI:2142747]
Hippocampus.CA1CA2	Crym	2.88751	0.970294	0.373647	crystallin, mu [Source:MGI Symbol;Acc:MGI:102675]
Hippocampus.CA1CA2	Dcn	3.81157	0.599118	0.153412	decorin [Source:MGI Symbol;Acc:MGI:94872]
Hippocampus.CA1CA2	St6galnac5	2.37377	0.809529	0.261118	ST6 (alpha-N-acetyl-neuraminyl-2,3-beta-galactosyl-1,3)-N-acetylgalactosaminide alpha-2,6-sialyltransferase 5 [Source:MGI Symbol;Acc:MGI:1349471]
Hippocampus.CA1CA2	Gpr161	2.99172	0.469	0.0714118	G protein-coupled receptor 161 [Source:MGI Symbol;Acc:MGI:2685054]
Hippocampus.CA1CA2	Rprml	2.28074	0.923765	0.366824	reprimo-like [Source:MGI Symbol;Acc:MGI:2144486]
Hippocampus.CA1CA2	Sertm1	2.74844	0.650235	0.158529	serine rich and transmembrane domain containing 1 [Source:MGI Symbol;Acc:MGI:3607715]
Hippocampus.CA1CA2	Prkcg	2.20153	0.795588	0.272294	protein kinase C, gamma [Source:MGI Symbol;Acc:MGI:97597]
Hippocampus.CA1CA2	Trpc4	2.87349	0.383647	0.0620588	transient receptor potential cation channel, subfamily C, member 4 [Source:MGI Symbol;Acc:MGI:109525]
Hippocampus.CA1CA2	Matn2	2.15612	0.455	0.127412	matrilin 2 [Source:MGI Symbol;Acc:MGI:109613]
Hippocampus.CA1CA2	Grhl1	2.25747	0.358765	0.0791176	grainyhead like transcription factor 1 [Source:MGI Symbol;Acc:MGI:2182540]
Hippocampus.CA1CA2	Iqgap2	2.58428	0.417059	0.0854706	IQ motif containing GTPase activating protein 2 [Source:MGI Symbol;Acc:MGI:2449975]
Hippocampus.CA1CA2	Grp	2.24071	0.528824	0.175588	gastrin releasing peptide [Source:MGI Symbol;Acc:MGI:95833]
Hippocampus.CA1CA2	Myh7	2.19333	0.420588	0.133412	myosin, heavy polypeptide 7, cardiac muscle, beta [Source:MGI Symbol;Acc:MGI:2155600]
Hippocampus.CA1CA2	Adamts13	2.39341	0.308529	0.0603529	ADAM metallopeptidase with thrombospondin type 1 motif 13 [Source:MGI Symbol;Acc:MGI:2685556]
Hippocampus.CA1CA2	Pkp2	2.64885	0.305647	0.0535294	plakophilin 2 [Source:MGI Symbol;Acc:MGI:1914701]
Hippocampus.CA1CA2	Rspo3	2.29227	0.310941	0.072	R-spondin 3 [Source:MGI Symbol;Acc:MGI:1920030]
Hippocampus.CA3	Slc26a4	3.64243	0.609125	0.062125	solute carrier family 26, member 4 [Source:MGI Symbol;Acc:MGI:1346029]
Hippocampus.CA3	Rcn3	4.11112	0.551562	0.0404375	reticulocalbin 3, EF-hand calcium binding domain [Source:MGI Symbol;Acc:MGI:1277122]
Hippocampus.CA3	Npy2r	3.64313	0.411	0.0401875	neuropeptide Y receptor Y2 [Source:MGI Symbol;Acc:MGI:108418]
Hippocampus.CA3	Lpl	3.02587	0.40675	0.056875	lipoprotein lipase [Source:MGI Symbol;Acc:MGI:96820]
Hippocampus.CA3	Homer3	3.40557	0.59225	0.0844375	homer scaffolding protein 3 [Source:MGI Symbol;Acc:MGI:1347359]
Hippocampus.CA3	Shisa6	3.05472	0.630312	0.105813	shisa family member 6 [Source:MGI Symbol;Acc:MGI:2685725]
Hippocampus.CA3	Rasl11a	2.84419	0.4205	0.0683125	RAS-like, family 11, member A [Source:MGI Symbol;Acc:MGI:1916145]
Hippocampus.CA3	Prdm8	2.85316	0.695813	0.12	PR domain containing 8 [Source:MGI Symbol;Acc:MGI:1924880]
Hippocampus.CA3	Tnfaip8l3	3.29762	0.448125	0.0553125	tumor necrosis factor, alpha-induced protein 8-like 3 [Source:MGI Symbol;Acc:MGI:2685363]
Hippocampus.CA3	Nectin3	2.7939	0.501	0.0965625	nectin cell adhesion molecule 3 [Source:MGI Symbol;Acc:MGI:1930171]
Hippocampus.CA3	Smoc2	2.95296	0.381812	0.04975	SPARC related modular calcium binding 2 [Source:MGI Symbol;Acc:MGI:1929881]
Hippocampus.CA3	Rerg	2.96051	0.514375	0.0849375	RAS-like, estrogen-regulated, growth-inhibitor [Source:MGI Symbol;Acc:MGI:2665139]
Hippocampus.CA3	Tbata	3.10161	0.336875	0.045625	thymus, brain and testes associated [Source:MGI Symbol;Acc:MGI:1923820]
Hippocampus.CA3	Pcdh20	2.65565	0.683625	0.130312	protocadherin 20 [Source:MGI Symbol;Acc:MGI:2443376]
Hippocampus.CA3	Ccnd2	2.73429	0.830625	0.249688	cyclin D2 [Source:MGI Symbol;Acc:MGI:88314]
Hippocampus.CA3	Neurod6	2.57871	0.801063	0.247062	neurogenic differentiation 6 [Source:MGI Symbol;Acc:MGI:106593]
Hippocampus.CA3	Bok	2.57005	0.878563	0.326562	BCL2-related ovarian killer [Source:MGI Symbol;Acc:MGI:1858494]
Hippocampus.CA3	Cdh9	2.63542	0.444563	0.081875	cadherin 9 [Source:MGI Symbol;Acc:MGI:107433]
Hippocampus.CA3	Pkp2	2.69063	0.381875	0.0661875	plakophilin 2 [Source:MGI Symbol;Acc:MGI:1914701]
Hippocampus.CA3	Olfml2b	2.66309	0.318625	0.059875	olfactomedin-like 2B [Source:MGI Symbol;Acc:MGI:2443310]
Hippocampus.DentateGyrus	Tdo2	6.09042	0.7005	0.0189375	tryptophan 2,3-dioxygenase [Source:MGI Symbol;Acc:MGI:1928486]
Hippocampus.DentateGyrus	Dsp	6.37207	0.488938	0.00775	desmoplakin [Source:MGI Symbol;Acc:MGI:109611]
Hippocampus.DentateGyrus	Chek2	4.1996	0.301438	0.018375	checkpoint kinase 2 [Source:MGI Symbol;Acc:MGI:1355321]
Hippocampus.DentateGyrus	Krt2	4.84527	0.315125	0.0124375	keratin 2 [Source:MGI Symbol;Acc:MGI:96699]
Hippocampus.DentateGyrus	Tmem114	4.47624	0.357187	0.018875	transmembrane protein 114 [Source:MGI Symbol;Acc:MGI:1921970]
Hippocampus.DentateGyrus	C1ql2	3.57365	0.720625	0.0860625	complement component 1, q subcomponent-like 2 [Source:MGI Symbol;Acc:MGI:3032521]
Hippocampus.DentateGyrus	Slc26a10	5.09495	0.366625	0.01325	solute carrier family 26, member 10 [Source:MGI Symbol;Acc:MGI:2143920]
Hippocampus.DentateGyrus	Capn3	4.33239	0.657625	0.053125	calpain 3 [Source:MGI Symbol;Acc:MGI:107437]
Hippocampus.DentateGyrus	Slc44a5	3.65319	0.668063	0.0734375	solute carrier family 44, member 5 [Source:MGI Symbol;Acc:MGI:3035141]
Hippocampus.DentateGyrus	Crlf1	3.74876	0.712375	0.080875	cytokine receptor-like factor 1 [Source:MGI Symbol;Acc:MGI:1340030]
Hippocampus.DentateGyrus	Ntf3	4.32688	0.507687	0.03	neurotrophin 3 [Source:MGI Symbol;Acc:MGI:97380]
Hippocampus.DentateGyrus	Prox1	3.85992	0.779562	0.0920625	prospero homeobox 1 [Source:MGI Symbol;Acc:MGI:97772]
Hippocampus.DentateGyrus	Car12	3.63979	0.383125	0.0324375	carbonic anhydrase 12 [Source:MGI Symbol;Acc:MGI:1923709]
Hippocampus.DentateGyrus	Prox1os	3.73891	0.580625	0.0596875	prospero homeobox 1, opposite strand [Source:MGI Symbol;Acc:MGI:4937200]
Hippocampus.DentateGyrus	Cdh9	3.63	0.684562	0.076375	cadherin 9 [Source:MGI Symbol;Acc:MGI:107433]
Hippocampus.DentateGyrus	Ryr1	3.85305	0.334688	0.02675	ryanodine receptor 1, skeletal muscle [Source:MGI Symbol;Acc:MGI:99659]
Hippocampus.DentateGyrus	Smoc2	3.88709	0.550125	0.04525	SPARC related modular calcium binding 2 [Source:MGI Symbol;Acc:MGI:1929881]
Hippocampus.DentateGyrus	Pcdh20	3.67526	0.847437	0.126	protocadherin 20 [Source:MGI Symbol;Acc:MGI:2443376]
Hippocampus.DentateGyrus	Cebpd	3.62729	0.795063	0.135187	CCAAT/enhancer binding protein delta [Source:MGI Symbol;Acc:MGI:103573]
Hippocampus.DentateGyrus	Acot5	3.7045	0.372625	0.0345	acyl-CoA thioesterase 5 [Source:MGI Symbol;Acc:MGI:2384969]
Subiculum	Mirt1	5.2948	0.526471	0.0203529	myocardial infarction associated transcript 1 [Source:MGI Symbol;Acc:MGI:1922001]
Subiculum	Nts	5.35937	0.891941	0.0927647	neurotensin [Source:MGI Symbol;Acc:MGI:1328351]
Subiculum	Rasd1	3.61459	0.615412	0.0665882	RAS, dexamethasone-induced 1 [Source:MGI Symbol;Acc:MGI:1270848]
Subiculum	Ndst4	4.09232	0.761765	0.0739412	N-deacetylase/N-sulfotransferase (heparin glucosaminyl) 4 [Source:MGI Symbol;Acc:MGI:1932545]
Subiculum	Slfn2	4.27902	0.412941	0.0236471	schlafen 2 [Source:MGI Symbol;Acc:MGI:1313258]
Subiculum	Sebox	3.93136	0.366941	0.0270588	SEBOX homeobox [Source:MGI Symbol;Acc:MGI:108012]
Subiculum	Fn1	3.01298	0.625588	0.123882	fibronectin 1 [Source:MGI Symbol;Acc:MGI:95566]
Subiculum	Rspo2	3.49759	0.491882	0.0564706	R-spondin 2 [Source:MGI Symbol;Acc:MGI:1922667]
Subiculum	Gpr161	3.3502	0.674706	0.0892941	G protein-coupled receptor 161 [Source:MGI Symbol;Acc:MGI:2685054]
Subiculum	Rxfp1	3.71241	0.492882	0.0549412	relaxin/insulin-like family peptide receptor 1 [Source:MGI Symbol;Acc:MGI:2682211]
Subiculum	Trmt9b	3.06992	0.529	0.0794118	tRNA methyltransferase 9B [Source:MGI Symbol;Acc:MGI:2442328]
Subiculum	Fezf2	2.77601	0.787706	0.172353	Fez family zinc finger 2 [Source:MGI Symbol;Acc:MGI:1859823]
Subiculum	ENSMUSG00000121792	3.09934	0.681235	0.102235
Subiculum	Dusp5	3.11679	0.613471	0.0986471	dual specificity phosphatase 5 [Source:MGI Symbol;Acc:MGI:2685183]
Subiculum	Pou3f1	3.13671	0.890529	0.225176	POU domain, class 3, transcription factor 1 [Source:MGI Symbol;Acc:MGI:101896]
Subiculum	Prss12	2.84315	0.519529	0.0929412	serine protease 12 neurotrypsin (motopsin) [Source:MGI Symbol;Acc:MGI:1100881]
Subiculum	Ust	2.68373	0.431412	0.0800588	uronyl-2-sulfotransferase [Source:MGI Symbol;Acc:MGI:2442406]
Subiculum	Bcl6	2.8729	0.657765	0.139059	B cell leukemia/lymphoma 6 [Source:MGI Symbol;Acc:MGI:107187]
Subiculum	Nr4a2	3.02816	0.943882	0.271765	nuclear receptor subfamily 4, group A, member 2 [Source:MGI Symbol;Acc:MGI:1352456]
Subiculum	Depdc7	3.15461	0.357824	0.0467059	DEP domain containing 7 [Source:MGI Symbol;Acc:MGI:2139258]
