## Supplementary material for "Spreading alpha-synuclein Oligomers Trigger Astrocyte Changes and Astrocyte-Glutamatergic Neuron system dysfunction in an Age-related Manner": Suppl. Table 4

### Sheet: Tabelle1
Gene	Function	Regulation	Source	In Network?	Subnetwork	Betweenness Centrality	Central?
Aldoa	Glycolysis	Down	genecards.org	Yes	Astrocyte	0.02	Not Central
Arhgap5	GTPase	Up	genecards.org	Yes	Astrocyte	0	Not Central
Arhgef26	GTPase regulation	Up	genecards.org	Yes	Astrocyte/Neuron	0	Not Central
Arpc1b	Actin polymerization control	Up	genecards.org	Yes	Astrocyte/Neuron	0.003	Not Central
Atp13a4	ATPase involved in calcium ion homeostasis	Up	genecards.org	Yes	Astrocyte/Neuron	0	Not Central
Atp6v0b	Endocytosis, Synaptic vesicle cycle	Down	genecards.org	Yes	Astrocyte	0.034	Not Central
Bmpr1a	Necessary for reactive astrocyte function	Up	DOI: 10.1523/JNEUROSCI.4459-09.2010	Yes	Astrocyte/Neuron	0	Not Central
Ccdc148	Coiled-Coil Domain Containing - not much known	Up	genecards.org	Yes	Astrocyte/Neuron	0	Not Central
Clic1	Found in reactive astrocytes, microglia, recruit macrophages	Up	DOI: 10.1523/JNEUROSCI.1170-04.2004; https://doi.org/10.1186/s40478-023-01526-9	Yes	Astrocyte/Neuron	0	Not Central
Cntnap2	Gap junction, synapse, related to astrocyte density	Down	DOI: https://doi.org/10.1038/ejhg.2013.100	Yes	Astrocyte/Neuron	0.01	Not Central
Creb1	cAMP responsive TF, important in glycogenesis in astrocytes	TF, Down	DOI: https://doi.org/10.1038/s41598-024-67976-w	Yes	Astrocyte/Neuron	0.002	Not Central
Cyp51	Monooxygenases for astrocyte maturation and also downregulated in neurdodegeneration in astrocytes	Down	DOI: 10.3390/cells10030540; 10.1002/glia.23630	Yes	Astrocyte/Neuron	0.003	Not Central
Defb1	Defensins	Down	genecards.org	Yes	Astrocyte/Neuron	0.012	Not Central
Dgkk	Astrocyte maturation and reactiveness	Down	DOI: 10.1002/glia.23630	Yes	Astrocyte/Neuron	0.068	Central
Diras2	Ras GTPases, astrocyte maturation, high presence	Down	DOI: 10.1002/glia.23630; https://doi.org/10.1038/s41467-024-45646-9	Yes	Astrocyte/Neuron	0.016	Not Central
Ebf3	TF, associated with astro-neuron interaction	Down	DOI: 10.1016/j.stemcr.2021.01.006	Yes	Astrocyte/Neuron	0.026	Not Central
Egr1	Robust expression in reactive astrocyte	TF, Up	DOI: 10.2353/ajpath.2008.070648	Yes	Astrocyte/Neuron	0.271	Central
En1	Astrocyte differentiation	Up	DOI: 10.1007/s12015-023-10536-y	Yes	Astrocyte/Neuron	0.001	Not Central
Fgf13	Growth factor, related to astrocyte differentiation	Down	DOI: https://doi.org/10.1016/j.celrep.2021.109127	Yes	Astrocyte/Neuron	0	Not Central
Glra3	Glycine receptor	Down	genecards.org	Yes	Astrocyte/Neuron	0	Not Central
Gng3	Astro-Astro communication	Down	DOI: 10.1002/glia.23630	Yes	Astrocyte	0	Not Central
Gpx3	Glutathione utilization in astrocytes for detoxification	Down	DOI: 10.3390/ijms24098059	Yes	Astrocyte/Neuron	0	Not Central
Grp	GPCR signaling	Down	genecards.org	Yes	Astrocyte/Neuron	0.074	Central
Hint1	AMP hydrolysis	Down	genecards.org	Yes	Astrocyte	0.083	Not Central
Idi1	Metabolism, Glycolysis	Down	genecards.org	Yes	Astrocyte/Neuron	0.039	Central
Jun	TF, found in activated astrocytes	TF, Down	DOI: https://doi.org/10.1038/cdd.2013.30	Yes	Astrocyte/Neuron	0.093	Central
Lcat	Lipid trafficking, primarily synthesized by astrocytes	Up	DOI: 10.1194/jlr.M800584-JLR200	Yes	Astrocyte/Neuron	0	Not Central
Lyz2	Lysozyme	Up	genecards.org	Yes	Astrocyte/Neuron	0.002	Not Central
Matk	Protein Kinase	Down	genecards.org	Yes	Astrocyte/Neuron	0	Not Central
Myc	Astrocytic related synaptic plasticity and neural communications	TF, Down	DOI: 10.1002/jcp.28689	Yes	Astrocyte/Neuron	0.021	Not Central
Nfix	Astrocytic differentiation	Up	DOI: 10.1016/j.ydbio.2017.10.019	Yes	Astrocyte/Neuron	0.139	Central
Npas3	Regulator of astrogenesis	Up	DOI: 10.1016/j.celrep.2022.111289	Yes	Astrocyte/Neuron	0	Not Central
Nr1i2	TF for metabolism	TF, Up	genecards.org	Yes	Astrocyte/Neuron	0.047	Not Central
Nts	Neurotransmitter	Down	genecards.org	Yes	Astrocyte/Neuron	0.15	Central
Nudt10	Gene signature of reactive astrocyte, Phosphohydrolase	Down	DOI: 10.3389/fncel.2023.1173200	Yes	Astrocyte/Neuron	0	Not Central
Pbxip1	Related in neurodegeneration through astrocytes, TF inhibitor	Up	DOI: https://doi.org/10.1111/acel.14044	Yes	Astrocyte/Neuron	0	Not Central
Penk	Neuron and Astrocytes, Preproprotein, maybe neurotransmitter	Down	DOI: https://doi.org/10.1038/s41586-023-07011-6	Yes	Astrocyte/Neuron	0.04	Central
Plpp4	DAG phosphatase activity enabler	Down	genecards.org	Yes	Astrocyte/Neuron	0.004	Not Central
Pou4f1	TF	Down	genecards.org	Yes	Astrocyte/Neuron	0.019	Not Central
Pparg	Gycolysis	TF, Down	DOI: 10.1210/js.2017-00242	Yes	Astrocyte/Neuron	0.087	Not Central
Ppargc1a	controlled by mGluR5, astrocytic mitochondrial genesis, reactive astrocytes	Up	DOI: 10.1016/j.celrep.2021.108952; https://doi.org/10.1038/s41598-022-07651-0	Yes	Astrocyte/Neuron	0.106	Central
Psmb1	Downregulated in reactive Astrocytes	Down	DOI: 10.1038/s41598-017-13174-w	Yes	Astrocyte	0	Not Central
Rab3a	Vesicle exocytosis, myosin binding, Ras associated	Down	genecards.org	Yes	Astrocyte	0.163	Not Central
Rac3	Ras GTPase	Down	genecards.org	Yes	Astrocyte/Neuron	0.16	Central
Rela	TF	TF, Up	genecards.org	Yes	Astrocyte/Neuron	0.087	Not Central
Rest	Transcription repressor, astrocytic mitochondrial funciton	TF, Up	DOI: https://doi.org/10.1016/j.gene.2023.147898	Yes	Astrocyte/Neuron	0.134	Central
Rhbdl1	Protein kinase pathway	Down	genecards.org	Yes	Astrocyte/Neuron	0	Not Central
Scg3	neuroendocrine secretory proteins, perhaps related to astrocytic activation	Up	genecards.org, DOI:10.3892/ijmm.2018.3909	Yes	Astrocyte/Neuron	0	Not Central
Slc1a2	Glutamate Uptake, EAAT	Up	genecards.org	Yes	Astrocyte	0.183	Central
Slc6a1	GABA uptake in Astrocyte	Up	genecards.org	Yes	Astrocyte	0	Not Central
Smox	reactive astrogliosis	Up	DOI: 10.3390/biom12020204	Yes	Astrocyte/Neuron	0	Not Central
Snx16	Intracellular trafficking	Down	genecards.org	Yes	Astrocyte/Neuron	0	Not Central
Sp1	Important for astrocytic neurite outgrowth	TF, Up	DOI: 10.1007/s12035-019-01694-7	Yes	Astrocyte/Neuron	0.074	Not Central
Stmn2	Microtubule and signal transduction	Down	genecards.org	Yes	Astrocyte	0	Not Central
Sv2b	Synaptic vesicle cycle	Down	genecards.org	Yes	Astrocyte/Neuron	0.03	Central
Syt5	Exocytosis	Down	genecards.org	Yes	Astrocyte/Neuron	0.021	Not Central
Tgfbr1	Essential for reactive astrogliosis	Up	DOI: http://dx.doi.org/10.1016/j.celrep.2015.03.053	Yes	Astrocyte/Neuron	0	Not Central
Trpm3	Calcium Signaling	Up	genecards.org	Yes	Astrocyte/Neuron	0	Not Central
Tspyl2	Chromatin remodelling	Down	genecards.org	Yes	Astrocyte/Neuron	0.038	Central
Tst	Metabolism Mitochondria	Up	genecards.org	Yes	Astrocyte/Neuron	0	Not Central
Tuba1b	Cytoskeleton, Downregulated in reactive Astrocytes	Down	genecards.org, DOI: 10.1038/s41598-017-13174-w	Yes	Astrocyte	0.23	Central
Tubb2a	Cytoskeleton, Downregulated in reactive Astrocytes	Down	genecards.org, DOI: 10.1038/s41598-017-13174-w	Yes	Astrocyte	0	Not Central
Ubald1	Not much known	Down		Yes	Astrocyte/Neuron	0	Not Central
Uchl1	Inhibited by reactive Astrocytes	Down	DOI: 10.21203/rs.3.rs-2320747/v1	Yes	Astrocyte	0.218	Central
Tp53	---	TF, Down	---	No	---	---	---
1500011B03Rik	---	Down	---	No	---	---	---
2310022B05Rik	---	Up	---	No	---	---	---
Acbd5	---	Up	---	No	---	---	---
Acsl6	---	Up	---	No	---	---	---
Atp6v1b2	---	Down	---	No	---	---	---
Atp9a	---	Down	---	No	---	---	---
Chpt1	---	Up	---	No	---	---	---
Ckmt1	---	Down	---	No	---	---	---
Ctnnd2	---	Up	---	No	---	---	---
Cyfip1	---	Up	---	No	---	---	---
Dnajc1	---	Up	---	No	---	---	---
Dnajc6	---	Down	---	No	---	---	---
dzank1	---	Down	---	No	---	---	---
Efcab10	---	Down	---	No	---	---	---
Etfa	---	Up	---	No	---	---	---
F3	---	Up	---	No	---	---	---
Fcrl2	---	Up	---	No	---	---	---
Gabra5	---	Down	---	No	---	---	---
Gabrb1	---	Up	---	No	---	---	---
Gjb6	---	Up	---	No	---	---	---
Gm2a	---	Up	---	No	---	---	---
Gm3764	---	Up	---	No	---	---	---
Gm6145	---	Up	---	No	---	---	---
Gna13	---	Up	---	No	---	---	---
Gnao1	---	Down	---	No	---	---	---
Gpm6b	---	Up	---	No	---	---	---
Hmgb3	---	Up	---	No	---	---	---
Hotairm1	---	Up	---	No	---	---	---
Itih3	---	Up	---	No	---	---	---
Kctd12	---	Up	---	No	---	---	---
Laptm4a	---	Up	---	No	---	---	---
Lbhd2	---	Down	---	No	---	---	---
Lsamp	---	Up	---	No	---	---	---
magee1	---	Down	---	No	---	---	---
Medag	---	Down	---	No	---	---	---
Mgst1	---	Up	---	No	---	---	---
Mtch1	---	Down	---	No	---	---	---
Myo6	---	Up	---	No	---	---	---
Nisch	---	Down	---	No	---	---	---
Ntan1	---	Up	---	No	---	---	---
Ogfod1	---	Down	---	No	---	---	---
Pals2	---	Up	---	No	---	---	---
Pgrmc2	---	Up	---	No	---	---	---
Pnp	---	Up	---	No	---	---	---
Pon2	---	Up	---	No	---	---	---
Ptms	---	Up	---	No	---	---	---
Ptprz1	---	Up	---	No	---	---	---
Pygm	---	Up	---	No	---	---	---
Qki	---	Up	---	No	---	---	---
Sdc3	---	Up	---	No	---	---	---
Sec62	---	Up	---	No	---	---	---
Sfxn5	---	Up	---	No	---	---	---
Slc14a1	---	Up	---	No	---	---	---
Slc38a1	---	Up	---	No	---	---	---
Slc39a12	---	Up	---	No	---	---	---
Slc7a10	---	Up	---	No	---	---	---
Smim18	---	Down	---	No	---	---	---
Sphkap	---	Down	---	No	---	---	---
Ssu72	---	Down	---	No	---	---	---
Stxbp6	---	Up	---	No	---	---	---
Syn1	---	Down	---	No	---	---	---
Tcf4	---	Up	---	No	---	---	---
Tmem229a	---	Up	---	No	---	---	---
Tmem255a	---	Down	---	No	---	---	---
Tppp	---	Down	---	No	---	---	---
Tril	---	Up	---	No	---	---	---
Ttc9b	---	Down	---	No	---	---	---
Ypel3	---	Down	---	No	---	---	---
Zbtb20	---	Up	---	No	---	---	---
Zfhx4	---	Down	---	No	---	---	---
