## Supplementary material for "Spreading alpha-synuclein Oligomers Trigger Astrocyte Changes and Astrocyte-Glutamatergic Neuron system dysfunction in an Age-related Manner": Suppl. Table 5

### Sheet: LigandReceptor_OFF20M_rawdata
,Cortex.1,Cortex.2,Cortex.3,Cortex.4,HighVenus,Hippocampus.1,Hippocampus.CA1CA2,Hippocampus.CA3,Hippocampus.DentateGyrus,LowVenus,SubCortex.Dopaminergic,SubCortex.Thalamus,Subiculum
Cortex.1,1461,155,9,1,0,74,78,0,0,0,0,0,0
Cortex.2,45,2518,264,0,0,92,0,0,0,0,0,0,0
Cortex.3,70,172,2216,203,0,0,22,0,0,0,0,0,73
Cortex.4,16,0,365,710,137,16,31,23,33,76,5,35,57
HighVenus,0,0,0,150,920,2,0,8,13,10,29,0,0
Hippocampus.1,224,244,25,81,0,4788,444,332,309,0,0,30,85
Hippocampus.CA1CA2,148,0,4,31,0,220,764,2,0,0,0,0,89
Hippocampus.CA3,0,0,0,16,0,251,2,1422,372,0,0,0,0
Hippocampus.DentateGyrus,0,0,0,0,0,82,0,120,89,4,0,0,0
LowVenus,0,0,4,63,76,0,0,0,9,2874,70,164,8
SubCortex.Dopaminergic,0,0,0,2,23,0,0,0,0,47,184,0,0
SubCortex.Thalamus,0,0,0,1,0,12,0,0,0,277,0,1219,0
Subiculum,0,0,171,46,0,123,94,0,0,0,0,0,403

### Sheet: LigandReceptor_ON20M_rawdata
,Cortex.1,Cortex.2,Cortex.3,Cortex.4,HighVenus,Hippocampus.1,Hippocampus.CA1CA2,Hippocampus.CA3,Hippocampus.DentateGyrus,LowVenus,SubCortex.Dopaminergic,SubCortex.Thalamus,Subiculum
Cortex.1,852,60,13,0,0,6,118,0,0,0,0,0,0
Cortex.2,84,105,73,0,0,15,0,0,0,0,0,0,0
Cortex.3,16,109,672,182,0,0,9,0,0,0,0,0,60
Cortex.4,0,0,297,987,249,0,16,40,8,177,55,0,38
HighVenus,0,0,0,155,976,0,0,6,0,0,205,0,0
Hippocampus.1,64,5,4,0,0,3927,286,166,291,0,0,30,37
Hippocampus.CA1CA2,100,0,1,0,0,176,498,0,0,0,0,0,9
Hippocampus.CA3,0,0,0,3,6,294,0,1132,341,0,0,0,0
Hippocampus.DentateGyrus,0,0,0,0,0,84,0,29,116,0,0,2,0
LowVenus,0,3,0,81,11,0,0,0,0,3291,195,56,0
SubCortex.Dopaminergic,0,0,0,13,125,0,0,0,0,303,587,0,0
SubCortex.Thalamus,0,1,0,0,0,72,0,0,22,99,0,218,0
Subiculum,0,6,143,63,0,46,20,0,0,0,0,0,267
