## Supplementary material for "Spreading alpha-synuclein Oligomers Trigger Astrocyte Changes and Astrocyte-Glutamatergic Neuron system dysfunction in an Age-related Manner": Suppl. Table 6

### Sheet: CellLevel1
Vglut1 Neuron	Vglut2 Neuron	GABAergic Neuron	Cholinergic Neuron	Dopaminergic Neuron	Astrocyte	Microglia	Oligodendrocyte	OPC	Vascular Cell	Choroid Plexus
Slc17a7	Slc17a6	Gad2	Scube1	Th	Acsbg1	Inpp5d	Mobp	Pdgfra	Colec12	Ttr
Satb2	Synpo2	Gad1	Kctd8	Slc6a3	Slc1a2	Dock8	Mog	Vcan	Cped1	Mecom
Mical2	Lef1		Zic1	Ddc	Slc6a11	Tgfbr1	Mbp	Arhgap31	Arhgap29	Spag16
Kcnt2	Prkcd		Robo3	Drd2	Phkg1	Apbb1ip			Tmtc4	Otx2os1
Vglut1.Npas3	Vglut1.Bmpr1b	Vglut1.Parm1	Vglut1.Reln	Vglut1.Prox1	Vglut1.Oprk1	Vglut1.Mndal	Vglut1.Rorb	Vglut1.Foxp2	Vglut1.Col19a1	Vglut1.Shc4	Vglut1.Spag16
Npas3	Bmpr1b	Parm1	Reln	Prox1	Oprk1	Mndal	Rorb	Foxp2	Col19a1	Shc4	Spag16
Cntnap5a		Trpc4	Grik1	Adarb2	Col11a1	Rerg		Cdh18	Pde7b	Ptprm	Npsr1
		Man1a	Ankfn1	Frmd4b	Gnb4	Rnf182		Tle4	Rgs6	Gpc6	Col23a1
			Sema6a	Maml2	Cntnap3	Grik4				Tshz2	Sdk1
GABA.Vip	GABA.Sst	GABA.Six3	GABA.Rmst/Tshz2	GABA.Rgs9	GABA.Otx2	GABA.Lamp5	GABA.Frem1	GABA.Etv1	GABA.Chst9	GABA.Cemip	GABA.Ano1/2
Vip	Sst	Six3	Rmst	Rgs9	Otx2	Lamp5	Frem1	Etv1	Chst9	Cemip	Ano1
Prox1	Grin3a	Fign	Tshz2	Rarb	Otx2os1	Pde11a	Npas1	Moxd1	Tshz1	Eya4	Ano2
Kcnt2	Satb1	Hs3st4		Pde7b	Ccdc141	Crispld1	Rgs12	Pde3a	Oprm1	Nek7	Prdm16
				Adcy5			Cadps2	Lamb1			Zic1
Astro.Slc6a11	Astro.Slc1a2
Slc6a11	Slc1a2
Erbb4
Mgat4c
