## Supplementary material for "Spreading alpha-synuclein Oligomers Trigger Astrocyte Changes and Astrocyte-Glutamatergic Neuron system dysfunction in an Age-related Manner": Suppl. Table 10

### Sheet: Tabelle1
Gene	Function	Regulation	Source	In Network?	Betweenness Centrality	Central?
Adarb2	'---	'---	'---	Yes	0.02	NotCentral
Alas2	'---	'---	'---	Yes	0.025	NotCentral
Ank3	'---	'---	'---	Yes	0	NotCentral
Ankrd34a	'---	'---	'---	Yes	0	NotCentral
Apod	Astrocyte-derived Apod might be required for neuronal survival in PD	Up	DOI: https://doi.org/10.1038/s41531-024-00753-8	Yes	0.094	Central
Apoe	'---	'---	---	Yes	0.03	NotCentral
Atmin	'---	'---	'---	Yes	0.031	NotCentral
Calr3	'---	'---	'---	Yes	0.008	NotCentral
Cdh18	'---	'---	'---	Yes	0	NotCentral
Chrm2	'---	'---	'---	Yes	0.011	NotCentral
Cldn5	Astrocytic tight junctions	Down	DOI: https://doi.org/10.1186/s12987-019-0123-z	Yes	0.087	Central
Cntn2	'---	'---	---	Yes	0.008	NotCentral
Cntn6	'---	'---	'---	Yes	0	NotCentral
Cntnap2	Gap junction, synapse, related to astrocyte density	Down	DOI: https://doi.org/10.1038/ejhg.2013.100	Yes	0.001	NotCentral
Coro1a	'---	'---	'---	Yes	0.008	NotCentral
Csmd3	'---	'---	'---	Yes	0	NotCentral
Cstf2t	'---	'---	'---	Yes	0	NotCentral
Ctnna2	'---	'---	'---	Yes	0.029	NotCentral
Ctnna3	'---	'---	'---	Yes	0.03	NotCentral
Dcc	'---	'---	'---	Yes	0.028	NotCentral
Dock2	'---	'---	'---	Yes	0.008	NotCentral
Dpp6	'---	'---	'---	Yes	0	NotCentral
Dram1	'---	'---	'---	Yes	0.012	NotCentral
Dscam	'---	'---	'---	Yes	0	NotCentral
Elavl3	'---	'---	'---	Yes	0.028	NotCentral
Etnppl	'---	'---	'---	Yes	0	NotCentral
F3	'---	'---	'---	Yes	0.005	NotCentral
Fstl5	'---	'---	'---	Yes	0.006	NotCentral
Gabra2	'---	'---	'---	Yes	0	NotCentral
Galnt13	'---	'---	'---	Yes	0	NotCentral
Gjb6	'---	'---	'---	Yes	0	NotCentral
Gpc5	'---	'---	'---	Yes	0.022	NotCentral
Gria4	'---	'---	'---	Yes	0	NotCentral
Grik1	Ionotropic glutamate receptor, signaling	Down	genecards.org	Yes	0.058	Central
Grip1	'---	'---	'---	Yes	0.045	NotCentral
Grm5	mGluR5, signaling, might be beneficial or damaging in astrocytes	Down	DOI: https://doi.org/10.3389/fimmu.2023.1283331	Yes	0.152	Central
Hif3a	hypoxia inducible transcription factor	Up	genecards.org	Yes	0.123	Central
Hpse2	'---	'---	'---	Yes	0	NotCentral
Htr2c	'---	'---	'---	Yes	0.023	NotCentral
Htr4	'---	'---	'---	Yes	0.005	NotCentral
Kcnip1	'---	'---	'---	Yes	0.02	NotCentral
Kcnmb2	'---	'---	'---	Yes	0.004	NotCentral
Kif26b	'---	'---	'---	Yes	0.002	NotCentral
Lhfpl3	'---	'---	'---	Yes	0	NotCentral
Lingo2	'---	'---	'---	Yes	0.043	NotCentral
Lrp1b	'---	'---	'---	Yes	0.04	NotCentral
Lrrtm3	'---	'---	'---	Yes	0	NotCentral
Lypd1	'---	'---	'---	Yes	0.04	NotCentral
Mapk4	'---	'---	'---	Yes	0.022	NotCentral
Med22	'---	'---	'---	Yes	0.002	NotCentral
Mertk	Phagocytic pathways, synapse elimination	Up	DOI: https://doi.org/10.1038/nature12776	Yes	0.049	Central
Ndufaf1	'---	'---	'---	Yes	0	NotCentral
Nkain3	'---	'---	'---	Yes	0	NotCentral
Nnat	'---	'---	'---	Yes	0.039	NotCentral
Nrg1	'---	'---	'---	Yes	0.006	NotCentral
Opcml	'---	'---	'---	Yes	0	NotCentral
Oprm1	'---	'---	'---	Yes	0	NotCentral
Palmd	'---	'---	'---	Yes	0	NotCentral
Phyhd1	'---	'---	'---	Yes	0	NotCentral
Pigk	'---	'---	'---	Yes	0.034	NotCentral
Plp1	Signaling, related to oligodendrocytes	Down	genecards.org	Yes	0.079	Central
Ppp1r16b	'---	'---	'---	Yes	0.046	NotCentral
Prg4	'---	'---	'---	Yes	0.002	NotCentral
Ralyl	'---	'---	'---	Yes	0	NotCentral
Rasgrp3	'---	'---	'---	Yes	0.025	NotCentral
Rbfox1	'---	'---	'---	Yes	0.033	NotCentral
Ripk1	'---	'---	'---	Yes	0.04	NotCentral
Robo1	Signaling	Down	genecards.org	Yes	0.085	Central
Shank2	'---	'---	'---	Yes	0.035	NotCentral
Sox10	'---	'---	'---	Yes	0.008	NotCentral
Sptbn4	'---	'---	'---	Yes	0.001	NotCentral
Srcin1	Protein kinase binding activity, signaling	Down	genecards.org	Yes	0.094	Central
Syt1	'---	'---	'---	Yes	0.038	NotCentral
Tbc1d9	'---	'---	'---	Yes	0	NotCentral
Tcf4	Transcription factor	Up	genecards.org	Yes	0.113	Central
Tenm2	'---	'---	'---	Yes	0.002	NotCentral
Tesc	'---	'---	'---	Yes	0	NotCentral
Trpm3	See SpreadingSignature	Up	genecards.org	Yes	0.004	NotCentral
Ttc39a	'---	'---	'---	Yes	0.008	NotCentral
Ube3a	'---	'---	'---	Yes	0	NotCentral
Usp29	'---	'---	'---	Yes	0	NotCentral
Vsnl1	'---	'---	'---	Yes	0.001	'---
1810030O07Rik	'---	'---	'---	No	'---	'---
2900052N01Rik	'---	'---	'---	No	'---	'---
4930555F03Rik	'---	'---	'---	No	'---	'---
5330434G04Rik	'---	'---	'---	No	'---	'---
A830018L16Rik	'---	'---	'---	No	'---	'---
Anks1b	'---	'---	'---	No	'---	'---
AV039307	'---	'---	'---	No	'---	'---
Camk2aTTA	'---	'---	'---	No	'---	'---
Celf3	'---	'---	'---	No	'---	'---
E230016M11Rik	'---	'---	'---	No	'---	'---
Egfem1	'---	'---	'---	No	'---	'---
Etl4	'---	'---	'---	No	'---	'---
Fam155a	'---	'---	'---	No	'---	'---
Fndc9	'---	'---	'---	No	'---	'---
Galntl6	'---	'---	'---	No	'---	'---
Gm14964	'---	'---	'---	No	'---	'---
Gm16725	'---	'---	'---	No	'---	'---
Gm19395	'---	'---	'---	No	'---	'---
Gm20642	'---	'---	'---	No	'---	'---
Gm28153	'---	'---	'---	No	'---	'---
Gm28370	'---	'---	'---	No	'---	'---
Gm28905	'---	'---	'---	No	'---	'---
Gm32509	'---	'---	'---	No	'---	'---
Gm35867	'---	'---	'---	No	'---	'---
Gm43376	'---	'---	'---	No	'---	'---
Meg3	'---	'---	'---	No	'---	'---
Nell1os	'---	'---	'---	No	'---	'---
Nrxn3	'---	'---	'---	No	'---	'---
Pcdh15	'---	'---	'---	No	'---	'---
Pdzrn4	'---	'---	'---	No	'---	'---
Thsd7b	'---	'---	'---	No	'---	'---
Ubap1l	'---	'---	'---	No	'---	'---
V1S-SV2	'---	'---	'---	No	'---	'---
Xkr4	'---	'---	'---	No	'---	'---
Zfp385b	'---	'---	'---	No	'---	'---
Zfp804b	'---	'---	'---	No	'---	'---
