## Supplementary material for "Spreading alpha-synuclein Oligomers Trigger Astrocyte Changes and Astrocyte-Glutamatergic Neuron system dysfunction in an Age-related Manner": Suppl. Table 13

### Sheet: Tabelle1
Npas3
Gene	Function	Regulation	Source
Adcy2	cAMP pathway	Down	genecards.org
Grik2	Ionotropic glutamate receptor, signaling	Down	genecards.org
Grm3	mGluR3, inhibition of cAMP pathway	Down	genecards.org
Homer1	Transcription factor	Down	genecards.org
Kcnj10	Glutamatergic Channel, Potassium Buffer	Down	genecards.org
Plcb4	Signaling, DAG pathway	Down	genecards.org
Slc1a2	Glutamate Uptake, EAAT	Down	genecards.org
Col19a1
Gene	Function	Regulation	Source
Kcnk2	Potassium channel	Up	genecards.org
App	Alzheimer, Gets celaved into peptides	Down	genecards.org
Grm3	mGluR3, inhibition of cAMP pathway	Down	genecards.org
