## Supplementary material for "Spreading alpha-synuclein Oligomers Trigger Astrocyte Changes and Astrocyte-Glutamatergic Neuron system dysfunction in an Age-related Manner": Suppl. Table 14

### Sheet: Tabelle1
Gene	Function	Regulation	Function-Source	Gene-Source
Dgkk	Astrocyte maturation and reactiveness	Down	DOI: 10.1002/glia.23630	SpreadingSignature
Egr1	Robust expression in reactive astrocyte	TF, Up	DOI: 10.2353/ajpath.2008.070648	SpreadingSignature
Grp	GPCR signaling	Down	genecards.org	SpreadingSignature
Idi1	Metabolism, Glycolysis	Down	genecards.org	SpreadingSignature
Jun	TF, found in activated astrocytes	TF, Down	DOI: https://doi.org/10.1038/cdd.2013.30	SpreadingSignature
Nfix	Astrocytic differentiation	Up	DOI: 10.1016/j.ydbio.2017.10.019	SpreadingSignature
Nts	Neurotransmitter	Down	genecards.org	SpreadingSignature
Penk	Neuron and Astrocytes, Preproprotein, maybe neurotransmitter	Down	DOI: https://doi.org/10.1038/s41586-023-07011-6	SpreadingSignature
Ppargc1a	controlled by mGluR5, astrocytic mitochondrial genesis, reactive astrocytes	Up	DOI: 10.1016/j.celrep.2021.108952; https://doi.org/10.1038/s41598-022-07651-0	SpreadingSignature
Rac3	Ras GTPase	Down	genecards.org	SpreadingSignature
Rest	Transcription repressor, astrocytic mitochondrial funciton	TF, Up	DOI: https://doi.org/10.1016/j.gene.2023.147898	SpreadingSignature
Slc1a2	Glutamate Uptake, EAAT	Up	genecards.org	SpreadingSignature
Sv2b	Synaptic vesicle cycle	Down	genecards.org	SpreadingSignature
Tspyl2	Chromatin remodelling	Down	genecards.org	SpreadingSignature
Tuba1b	Cytoskeleton, Downregulated in reactive Astrocytes	Down	genecards.org, DOI: 10.1038/s41598-017-13174-w	SpreadingSignature
Uchl1	Inhibited by reactive Astrocytes	Down	DOI: 10.21203/rs.3.rs-2320747/v1	SpreadingSignature
Cntnap2	Gap junction, synapse, related to astrocyte density	Down	DOI: https://doi.org/10.1038/ejhg.2013.100	SpreadingSignature, Astrocyte-Slc1a2 snRNA DEGs
Trpm3	Calcium Signaling	Up	genecards.org	SpreadingSignature, Astrocyte-Slc1a2 snRNA DEGs
Apod	Astrocyte-derived Apod might be required for neuronal survival in PD	Up	DOI: https://doi.org/10.1038/s41531-024-00753-8	Astrocyte-Slc1a2 snRNA DEGs
Cldn5	Astrocytic tight junctions	Down	DOI: https://doi.org/10.1186/s12987-019-0123-z	Astrocyte-Slc1a2 snRNA DEGs
Grik1	Ionotropic glutamate receptor, signaling	Down	genecards.org	Astrocyte-Slc1a2 snRNA DEGs
Grm5	mGluR5, signaling, might be beneficial or damaging in astrocytes	Down	DOI: https://doi.org/10.3389/fimmu.2023.1283331	Astrocyte-Slc1a2 snRNA DEGs
Hif3a	hypoxia inducible transcription factor	Up	genecards.org	Astrocyte-Slc1a2 snRNA DEGs
Mertk	Phagocytic pathways, synapse elimination	Up	DOI: https://doi.org/10.1038/nature12776	Astrocyte-Slc1a2 snRNA DEGs
Plp1	Signaling, related to oligodendrocytes	Down	genecards.org	Astrocyte-Slc1a2 snRNA DEGs
Robo1	Signaling	Down	genecards.org	Astrocyte-Slc1a2 snRNA DEGs
Srcin1	Protein kinase binding activity, signaling	Down	genecards.org	Astrocyte-Slc1a2 snRNA DEGs
Tcf4	Transcription factor	Up	genecards.org	Astrocyte-Slc1a2 snRNA DEGs
Adcy2	cAMP pathway	Down	genecards.org	Vglut1-Npas3 snRNA Relevant
Grik2	Ionotropic glutamate receptor, signaling	Down	genecards.org	Vglut1-Npas3 snRNA Relevant
Grm3	mGluR3, inhibition of cAMP pathway	Down	genecards.org	Vglut1-Npas3 snRNA Relevant, Vglut1-Col19a1 snRNA relevant
Homer1	Transcription factor	Down	genecards.org	Vglut1-Npas3 snRNA Relevant
Kcnj10	Glutamatergic Channel, Potassium Buffer	Down	genecards.org	Vglut1-Npas3 snRNA Relevant
Plcb4	Signaling, DAG pathway	Down	genecards.org	Vglut1-Npas3 snRNA Relevant
Slc1a2	Glutamate Uptake, EAAT	Down	genecards.org	Vglut1-Npas3 snRNA Relevant
Kcnk2	Potassium channel	Up	genecards.org	Vglut1-Col19a1 snRNA relevant
App	Alzheimer, Gets celaved into peptides	Down	genecards.org	Vglut1-Col19a1 snRNA relevant
